# Prevalence, distribution, and mechanisms of genetic dominance in the yeast mating pathway

**DOI:** 10.64898/2025.12.16.694484

**Authors:** M. Grace Allen, Artemiza Martínez, Gregory I. Lang

**Affiliations:** Department of Biological Sciences, Lehigh University, Bethlehem PA, USA 18015

**Keywords:** Genetic Dominance, Mutation Rate, *Saccharomyces cerevisiae*, Mating Pathway

## Abstract

The proportion of mutations that are dominant is a fundamental genetic parameter affecting the rate of adaptation, the efficacy of selection, and the maintenance of variation in populations. Yet, estimates for this parameter vary greatly. Here we directly quantify the rates and genetic targets of dominant and recessive mutations in the yeast mating pathway by performing parallel genetic screens in haploid (*MAT***a**) and diploid (*MAT***a**/**a**) yeast. We find that ∼1% of alpha-factor resistant mutations are dominant. We sequenced 95 alpha-factor resistant mutants to determine the genetic architecture of dominant and recessive mutations. We find recessive mutations throughout the mating pathway; however, dominant mutations are concentrated in three genes: *STE4, GPA1*, and *CLN3*. Finally, we investigate the mechanism of genetic dominance in each of these genes. This work sheds light on the prevalence and molecular basis of genetic dominance in a model eukaryotic signal transduction pathway.
