## Supplementary Data 1 for "Prevalence, distribution, and mechanisms of genetic dominance in the yeast mating pathway"

### Sheet: All Mutations
Supplementary Dataset 1. All mutations identified in haploid and diploid alpha-factor resistant clones.
Population	Indexes	Clone	Chromozome	Position	Reference	Alternate	Mutation Class	Mutation Effect	Gene Name	Systematic	Protein Change	Notes
Haploid	N517N701	A01	chrVII	931099	A	T	intergenic					tRNA-Gly
Haploid	N517N701	A01	chrVIII	283799	AGGTTC	AGTTT	frameshift_variant	HIGH	STE12	YHR084W	p.Gly533fs	Compound Mutation
Haploid	S522N718	A02	chrXII	835223	CAAAAAAAT	CAAAAAAAAT	frameshift_variant&missense_variant	HIGH	STE11	YLR362W	p.Leu625fs
Haploid	S522N718	A02	chrXIV	10308	C	A	intergenic
Haploid	N517N703	A03	chrXII	835223	CAAAAAAAT	CAAAAAAAAT	frameshift_variant	HIGH	STE11	YLR362W	p.Leu625fs
Haploid	N517N704	A04	chrVIII	92468	A	C	stop_gained	HIGH	STE20	YHL007C	p.Leu53*
Haploid	N517N704	A04	chrX	541206	G	T	intergenic
Haploid	N517N705	A05	chrVIII	283609	TGGGGGGGGA	TGGGGGGGGGA	frameshift_variant	HIGH	STE12	YHR084W
Haploid	N517N705	A05	chrX	347308	A	C	missense_variant	MODERATE	YJL049W	YJL049W	p.Leu62Phe
Haploid	N517N706	A06	chrVIII	283609	TGGGGGGGGA	TGGGGGGGGGA	frameshift_variant	HIGH	STE12	YHR084W
Haploid	N502N701	B01	chrIII	265390	G	A	missense_variant	MODERATE	SOL2	YCR073W-A	p.Glu219Lys
Haploid	N502N701	B01	chrIV	657913	G	A	stop_gained	HIGH	STE5	YDR103W	p.Trp425*
Haploid	N502N701	B01	chrV	424882	G	C	intergenic
Haploid	N502N701	B01	chrX	75650	G	A	intergenic
Haploid	N502N701	B01	chrXIII	576364	C	A	missense_variant	MODERATE	YMR160W	YMR160W	p.Leu321Ile
Haploid	S521N718	B02	chrIV	174044	G	A	stop_gained	HIGH	STE7	YDL159W	p.Trp481*
Haploid	S521N718	B02	chrXI	9111	T	A	intergenic
Haploid	N502N703	B03	chrV	82688	C	T	missense_variant	MODERATE	RAD23	YEL037C	p.Ala92Thr
Haploid	N502N703	B03	chrXI	62471	A	T	synonymous_variant	LOW	TOR2	YKL203C	p.Ser608Ser
Haploid	N502N703	B03	chrXII	835297	C	G	missense_variant	MODERATE	STE11	YLR362W	p.Pro647Ala
Haploid	S521N720	B04	chrIX	34459	G	A	missense_variant	MODERATE	BNR1	YIL159W	p.Asp1202Asn
Haploid	S521N720	B04	chrVI	89909	TGC	TT	frameshift_variant	HIGH	STE2	YFL026W	p.Leu41fs
Haploid	N502N705	B05	chrIV	173256	CAAAAAAAC	CAAAAAAAAC	frameshift_variant	HIGH	STE7	YDL159W	p.Thr221fs
Haploid	S521N722	B06	chrVIII	282662	ATTTTTTTG	ATTTTTTTTG	frameshift_variant	HIGH	STE12	YHR084W	p.Trp156fs
Haploid	N503N701	C01	chrIX	223169	CTTTTTTTTTTTC	CTTTTTTTTTTC	intergenic
Haploid	N503N701	C01	chrVIII	283609	TGGGGGGGGA	TGGGGGGGGGA	frameshift_variant	HIGH	STE12	YHR084W
Haploid	N503N701	C01	chrVIII	468022	A	G	missense_variant	MODERATE	STB5	YHR178W	p.Thr218Ala
Haploid	S520N718	C02	chrIV	173803	G	T	stop_gained	HIGH	STE7	YDL159W	p.Glu401*
Haploid	S520N718	C02	chrXIV	106975	G	T	missense_variant	MODERATE	WSC2	YNL283C	p.Ser92Arg
Haploid	S520N719	C03	chrIV	649,000 - 667,000	___	___	18 kb deletion	HIGH	STE5
Haploid	S520N719	C03	chrXVI	529911	C	A	stop_gained	HIGH	YPL103C	YPL103C	p.Glu117*
Haploid	S520N720	C04	chrIV	658585	T	G	missense_variant	MODERATE	STE5	YDR103W	p.Val649Gly
Haploid	N503N705	C05	chrIV	658703	GAAAAAT	GAAAAT	frameshift_variant	HIGH	STE5	YDR103W	p.Asn690fs
Haploid	S520N722	C06	chrVIII	282645	CAAAAAAAG	CAAAAAAAAG	frameshift_variant	HIGH	STE12	YHR084W	p.Gln151fs
Haploid	N504N701	D01	chrIX	115849	A	G	synonymous_variant	LOW	AYR1	YIL124W	p.Ser204Ser
Haploid	N504N701	D01	chrV	557976	G	A	intergenic
Haploid	N504N701	D01	chrVIII	282579	GC	AA	missense_variant	MODERATE	STE12	YHR084W	p.Ala126Lys
Haploid	S518N718	D02	chrXV	744403	G	C	missense_variant	MODERATE	STE4	YOR212W	p.Gly247Arg
Haploid	N504N703	D03	chrIV	658786	C	A	missense_variant	MODERATE	STE5	YDR103W	p.Ser716Tyr
Haploid	N504N704	D04	chrVIII	283609	TGGGGGGGGA	TGGGGGGGA	frameshift_variant	HIGH	STE12	YHR084W
Haploid	S518N721	D05	chrIV	172661	ACC	AC	frameshift_variant	HIGH	STE7	YDL159W	p.Pro21fs
Haploid	N504N706	D06	chrII	477017	G	C	missense_variant	MODERATE	ALG1	YBR110W	p.Ala249Pro
Haploid	N504N706	D06	chrIV	657214	A	C	missense_variant	MODERATE	STE5	YDR103W	p.Lys192Thr
Haploid	N504N706	D06	chrXVI	405463	A	G	synonymous_variant	LOW	REV3	YPL167C	p.Ser721Ser
Haploid	N517N716	E01	chrVIII	283609	TGGGGGGGGA	TGGGGGGGGGA	frameshift_variant	HIGH	STE12	YHR084W
Haploid	N517N718	E02	chrVIII	108732	A	C	missense_variant	MODERATE	GPA1	YHR005C	p.Ile469Ser
Haploid	N517N719	E03	chrXV	134971	A	G	synonymous_variant	LOW	YOL098C	YOL098C	p.Thr381Thr
Haploid	N517N719	E03	chrXV	744568	G	T	missense_variant	MODERATE	STE4	YOR212W	p.Asp302Tyr
Haploid	N517N720	E04	chrIV	657318	ACCAAATG	CCCAAATC	missense_variant & missense_variant	MODERATE	STE5	YDR103W	p.Thr227Pro, p.Cys229Ser	Compound Mutation
Haploid	N517N721	E05	chrVIII	283609	TGGGGGGGGA	TGGGGGGGGGA	frameshift_variant	HIGH	STE12	YHR084W
Haploid	N517N722	E06	chrIV	657594	CAAAAAAAAT	CAAAAAAAAAT	frameshift_variant	HIGH	STE5	YDR103W	p.Ser322fs
Haploid	N517N722	E06	chrIV	1519389	G	T	intergenic
Haploid	N506N701	F01	chrVIII	283609	TGGGGGGGGA	TGGGGGGGA	frameshift_variant	HIGH	STE12	YHR084W
Haploid	S516N718	F02	chrVI	89807	C	A	stop_gained	HIGH	STE2	YFL026W	p.Ser7*
Haploid	N506N703	F03	chrIV	656,000 - 667,000			11 Kb deletion	HIGH	STE5
Haploid	N506N703	F03	chrVIII	266949	C	A	synonymous_variant	LOW	IRE1	YHR079C	p.Pro891Pro
Haploid	S516N720	F04	chrIV	657782	T	G	stop_gained	HIGH	STE5	YDR103W	p.Tyr381*
Haploid	N506N705	F05	chrIV	173191	ATT	AT	frameshift_variant	HIGH	STE7	YDL159W	p.Ile197fs
Haploid	N506N706	F06	chrVIII	283609	TGGGGGGGGA	TGGGGGGGGGA	frameshift_variant	HIGH	STE12	YHR084W
Haploid	S515N716	G01	None Found
Haploid	S515N718	G02	chrX	606381	CTC	CC	frameshift_variant	HIGH	STE18	YJR086W	p.Gln14fs
Haploid	S515N719	G03	chrIV	657143	TAAAAAAT	TAAAAAAAT	frameshift_variant	HIGH	STE5	YDR103W	p.Ser171fs
Haploid	S515N720	G04	chrIV	658898	ACT	AA	frameshift_variant&missense_variant	HIGH	STE5	YDR103W	p.Leu754fs
Haploid	S515N721	G05	chrXV	743616	G	T	intergenic					Creates an out-of-frame start codon in the 5' UTR
Haploid	S515N722	G06	chrVIII	283609	TGGGGGGGGA	TGGGGGGGGGA	frameshift_variant	HIGH	STE12	YHR084W
Haploid	N508N701	H01	None Found
Haploid	S513N718	H02	chrIV	172796	TAAAAAAAAAAC	TAAAAAAAAAAAC	frameshift_variant	HIGH	STE7	YDL159W	p.Leu69fs
Haploid	N508N703	H03	chrX	606443	A	G	missense_variant	MODERATE	STE18	YJR086W	p.Arg34Gly
Haploid	S513N720	H04	chrVI	90366	T	A	stop_gained	HIGH	STE2	YFL026W	p.Tyr193*
Haploid	S513N720	H04	chrXV	939189	A	T	synonymous_variant	LOW	SCD5	YOR329C	p.Gly417Gly
Haploid	N508N705	H05	chrIV	163596	C	G	missense_variant	MODERATE	FAP7	YDL166C	p.Asp193His
Haploid	N508N705	H05	chrXII	835371	G	A	missense_variant	MODERATE	STE11	YLR362W	p.Met671Ile
Haploid	N508N705	H05	chrXII	876983	C	T	missense_variant	MODERATE	SWC7	YLR385C	p.Glu122Lys
Haploid	N508N706	H06	chrXII	835290	G	A	stop_gained	HIGH	STE11	YLR362W	p.Trp644*
Diploid	S522N723	A07	chrI	66979	C	A	stop_gained	HIGH	CLN3	YAL040C	p.Glu393*
Diploid	S522N724	A08	chrI	66946	G	A	stop_gained	HIGH	CLN3	YAL040C	p.Gln404*
Diploid	S522N724	A08	chrV	201907	G	A	intergenic
Diploid	N517N709	A09	chrVI	90040	C	T	stop_gained	HIGH	STE2	YFL026W	p.Gln85*	Homozygous; maybe one copy of ChrVI
Diploid	S522N728	A11	None Found
Diploid	S522N729	A12	None Found
Diploid	S521N723	B07	chrVIII	108732	ATTTTTTTA	ATTTTTTTTA	frameshift_variant	HIGH	GPA1	YHR005C	p.Ile469fs
Diploid	S521N724	B08	chrI	26755	C	A	missense_variant	MODERATE	FLO9	YAL063C	p.Gly617Cys
Diploid	S521N724	B08	chrXII	205649	C	T	missense_variant	MODERATE	UBR2	YLR024C	p.Glu840Lys
Diploid	S521N726	B09	chrVIII	108748	G	A	stop_gained	HIGH	GPA1	YHR005C	p.Gln464*
Diploid	S521N726	B09	chrXI	161770	C	A	synonymous_variant	LOW	RSM22	YKL155C	p.Val224Val
Diploid	S521N727	B10	chrVIII	109172	CC	AA	missense_variant	MODERATE	GPA1	YHR005C	p.Gly322Val
Diploid	S521N727	B10	chrVIII	410032	ATC	AC	intergenic
Diploid	N502N711	B11	chrII	686790	C	A	missense_variant	MODERATE	YBR220C	YBR220C	p.Ala400Ser
Diploid	N502N711	B11	chrVI	90549	TTTGTTGG	TTTGG	conservative_inframe_deletion	MODERATE	STE2	YFL026W	p.Leu256del	Homozygous; one copy of ChrVI & ChrI
Diploid	N502N711	B11	chrXI	9910	C	G	intergenic
Diploid	N502N711	B11	chrI				chromosome loss
Diploid	N502N711	B11	chrVI				chromosome loss
Diploid	N502N712	B12	chrXV	545939	A	G	synonymous_variant	LOW	RPT5	YOR117W	p.Glu162Glu
Diploid	S520N723	C07	chrII	645127	G	A	missense_variant	MODERATE	CDC47	YBR202W	p.Gly519Ser
Diploid	S520N723	C07	chrXV	744188	C	A	stop_gained	HIGH	STE4	YOR212W	p.Ser175*
Diploid	S520N724	C08	chrVIII	109048	C	T	missense_variant	MODERATE	GPA1	YHR005C	p.Glu364Lys
Diploid	S520N726	C09	chrIV	18154	C	T	missense_variant	MODERATE	AAD4	YDL243C	p.Cys166Tyr
Diploid	S520N726	C09	chrXV	743794	C	T	stop_gained	HIGH	STE4	YOR212W	p.Gln44*
Diploid	S520N726	C09	chrXVI	453431	G	T	missense_variant	MODERATE	RPL33A	YPL143W	p.Leu89Phe
Diploid	S520N727	C10	chrXV	744668	C	A	stop_gained	HIGH	STE4	YOR212W	p.Ser335*
Diploid	N503N711	C11	chrI	66962	G	C	stop_gained	HIGH	CLN3	YAL040C	p.Tyr398*
Diploid	S520N729	C12	chrVII	821929	C	T	intergenic
Diploid	S520N729	C12	chrXV	744285	G	A	stop_gained	HIGH	STE4	YOR212W	p.Trp207*
Diploid	S518N723	D07	chrVIII	109174	C	T	missense_variant	MODERATE	GPA1	YHR005C	p.Gly322Arg
Diploid	N504N708	D08	chrIV	1086814	A	T	synonymous_variant	LOW	SUM1	YDR310C	p.Ile411Ile
Diploid	N504N708	D08	chrVIII	109173	C	T	missense_variant	MODERATE	GPA1	YHR005C	p.Gly322Glu
Diploid	N504N709	D09	chrXII	835355	G	T	missense_variant	MODERATE	STE11	YLR362W	p.Cys666Phe	Homozygous; distal to rDNA repeat
Diploid	N504N709	D09	chrXIII	319066	C	T	missense_variant	MODERATE	UBC7	YMR022W	p.Pro22Ser
Diploid	N504N709	D09	chrXV	54845	C	G	missense_variant	MODERATE	RIB4	YOL143C	p.Gly154Arg
Diploid	N504N710	D10	chrVIII	109173	C	T	missense_variant	MODERATE	GPA1	YHR005C	p.Gly322Glu
Diploid	N504N710	D10	chrXII	756611	C	T	synonymous_variant	LOW	MMS22	YLR320W	p.Leu507Leu
Diploid	N504N711	D11	None Found
Diploid	N504N712	D12	chrVI	74162	T	G	missense_variant	MODERATE	YFL034W	YFL034W	p.Val493Gly
Diploid	N504N712	D12	chrXV	624008	C	A	missense_variant	MODERATE	PDR5	YOR153W	p.Phe1248Leu
Diploid	N517N723	E07	chrX	316960	C	T	synonymous_variant	LOW	MRPL8	YJL063C	p.Leu222Leu
Diploid	N517N723	E07	chrXV	744194	T	C	missense_variant	MODERATE	STE4	YOR212W	p.Phe177Ser
Diploid	N517N724	E08	chrIV	1402805	A	C	missense_variant	MODERATE	TLG1	YDR468C	p.Ile80Arg
Diploid	N517N724	E08	chrXIV	584578	G	A	intergenic					tRNA-Ile
Diploid	N517N724	E08	chrXV	744071	G	A	stop_gained	HIGH	STE4	YOR212W	p.Trp136*
Diploid	N517N726	E09	chrV	335806	G	C	missense_variant	MODERATE	DOT6	YER088C	p.His231Gln
Diploid	N517N726	E09	chrXV	743990	G	T	missense_variant	MODERATE	STE4	YOR212W	p.Ser109Ile
Diploid	N517N727	E10	chrV	244529	G	C	missense_variant	MODERATE	SPO73	YER046W	p.Val131Leu
Diploid	N517N727	E10	chrXV	744724	T	C	missense_variant	MODERATE	STE4	YOR212W	p.Ser354Pro
Diploid	N517N728	E11	chrXV	744038	TAA	TA	frameshift_variant	HIGH	STE4	YOR212W	p.Lys126fs
Diploid	N517N729	E12	chrIV	105564	G	A	synonymous_variant	LOW	ASF2	YDL197C	p.Ala335Ala
Diploid	N517N729	E12	chrVI	47911	C	G	missense_variant	MODERATE	RGD2	YFL047W	p.Thr95Arg
Diploid	N517N729	E12	chrXV	744182	TT	AC	missense_variant	MODERATE	STE4	YOR212W	p.Val173Asp
Diploid	S516N723	F07	chrXII	835106	A	G	missense_variant	MODERATE	STE11	YLR362W	p.Gln583Arg
Diploid	S516N724	F08	chrXV	744783	T	G	missense_variant	MODERATE	STE4	YOR212W	p.Cys373Trp
Diploid	S516N726	F09	None Found
Diploid	N506N710	F10	chrVIII	109167	C	A	missense_variant	MODERATE	GPA1	YHR005C	p.Arg324Leu
Diploid	S516N728	F11	chrI	66946	G	A	missense_variant	MODERATE	CLN3	YAL040C	p.Gln404Lys
Diploid	S516N728	F11	chrI	67262	C	T	synonymous_variant	LOW	CLN3 (syn)	YAL040C	p.Ala298Ala
Diploid	S516N729	F12	None Found
Diploid	S515N723	G07	None Found
Diploid	S515N724	G08	None Found
Diploid	S515N726	G09	chrI	167325	G	C	intergenic					tRNA-Ala
Diploid	S515N726	G09	chrXIII	761451	T	G	missense_variant	MODERATE	ZRC1	YMR243C	p.Ile318Leu
Diploid	S515N727	G10	chrVI	89871	CATATATG	CATATG	frameshift_variant	HIGH	STE2	YFL026W	p.Tyr30fs	Homozygous; one copy of ChrVI & ChrI
Diploid	S515N727	G10	chrI				chromosome loss
Diploid	S515N727	G10	chrVI				chromosome loss
Diploid	S515N728	G11	chrX	374141	A	G	missense_variant	MODERATE	NSP1	YJL041W	p.Asp216Gly
Diploid	S515N728	G11	chrX	562345	C	G	intergenic					tRNA-Tyr
Diploid	S515N728	G11	chrXI	100955	T	G	intergenic
Diploid	S515N728	G11	chrXVI				chromosome gain
Diploid	S515N729	G12	chrX	367496	ACC	ACCC	frameshift_variant	HIGH	YJL043W	YJL043W	p.Ala103fs
Diploid	S515N729	G12	chrXV	744459	CTT	CTTT	frameshift_variant	HIGH	STE4	YOR212W	p.Tyr267fs
Diploid	N508N707	H07	None Found
Diploid	S513N724	H08	chrIV	659269	G	A	missense_variant	MODERATE	STE5	YDR103W	p.Gly877Asp	Homozygous
Diploid	S513N726	H09	None Found
Diploid	S513N727	H10	chrI	7979	A	C	synonymous_variant	LOW	unannotated	unannotated	p.Thr428Thr
Diploid	S513N727	H10	chrIV	117922	C	A	intergenic
Diploid	S513N727	H10	chrXV	744494	GTTTTTTC	GTTTTTTTC	frameshift_variant	HIGH	STE4	YOR212W	p.Lys280fs
Diploid	S513N728	H11	chrVI	90662	C	A	stop_gained	HIGH	STE2	YFL026W	p.Ser292*	Homozygous
Diploid	S513N728	H11	chrXV	176942	C	G	missense_variant	MODERATE	IRA2	YOL081W	p.Ile1866Met
Diploid	S513N729	H12	chrXV	743998	C	T	stop_gained	HIGH	STE4	YOR212W	p.Gln112*
